# A Panoramic View of Cell Population Dynamics in Mammalian Aging

**DOI:** 10.1101/2024.03.01.583001

**Authors:** Zehao Zhang, Chloe Schaefer, Weirong Jiang, Ziyu Lu, Jasper Lee, Andras Sziraki, Abdulraouf Abdulraouf, Brittney Wick, Maximilian Haeussler, Zhuoyan Li, Gesmira Molla, Rahul Satija, Wei Zhou, Junyue Cao

## Abstract

To elucidate the aging-associated cellular population dynamics throughout the body, here we present PanSci, a single-cell transcriptome atlas profiling over 20 million cells from 623 mouse tissue samples, encompassing a range of organs across different life stages, sexes, and genotypes. This comprehensive dataset allowed us to identify more than 3,000 unique cellular states and catalog over 200 distinct aging-associated cell populations experiencing significant depletion or expansion. Our panoramic analysis uncovered temporally structured, organ- and lineage-specific shifts of cellular dynamics during lifespan progression. Moreover, we investigated aging-associated alterations in immune cell populations, revealing both widespread shifts and organ-specific changes. We further explored the regulatory roles of the immune system on aging and pinpointed specific age-related cell population expansions that are lymphocyte-dependent. The breadth and depth of our ‘cell-omics’ methodology not only enhance our comprehension of cellular aging but also lay the groundwork for exploring the complex regulatory networks among varied cell types in the context of aging and aging-associated diseases.

**One Sentence Summary:** PanSci, a single-cell transcriptome atlas of over 20 million cells throughout the mouse lifespan, unveils the temporal architecture of aging-associated cellular population dynamics, organ-specific immune cell shifts, and the lymphocyte’s role in organismal aging.
