## Supplementary material for "A Panoramic View of Cell Population Dynamics in Mammalian Aging": Table S1

### Sheet: Sheet1
Experiment group	Gender	Genotype	Date	Mouse ID	Age	Date of birth	Date of death	Body weight (g)	Visible phenotype	Organ Weight (mg)
										brain	kidney	liver	heart	lung	thymus	spleen	Testis	overy-uterus	stomach	duodenum	jejunum	ileum	colon	limb muscle	BAT	iWAT	pWAT	Any tumor found
Aging	Male	WT	2022-10-04	01	23 months 4 days	2020-11-01	2022-10-04	35.44	yellew prostate	510	480	1830	170	200	30	90	210		300	450	380	480	290	460	150	410	1020
Aging	Male	WT	2022-10-04	02	23 months 4 days	2020-11-01	2022-10-04	30.33		460	410	1990	170	190	10	200	180		260	470	480	680	340	350	100	210	260
Aging	Male	WT	2022-10-04	03	23 months 4 days	2020-11-01	2022-10-04	33.92	right kidney transparent	480	400	2260	160	220	10	130	200		250	470	430	460	270	370	130	230	580
Aging	Male	WT	2022-10-04	04	23 months 4 days	2020-11-01	2022-10-04	34.76		480	470	1630	170	220	10	80	180		180	470	440	610	310	400	190	340	630
Aging	Male	WT	2022-10-04	05	23 months 4 days	2020-11-01	2022-10-04	33.41		500	480	1680	210	220	10	110	170		240	540	510	590	400	430	130	210	610	590
Immunodeficient	Female	Rag -/-	2022-10-05	06	3 month 14 days	2022-06-21	2022-10-05	21.8	Liver tumor	520	240	1000	80	110	10	30		60	160	230	240	190	200	330	60	260	350
Immunodeficient	Female	Rag -/-	2022-10-05	07	3 month 14 days	2022-06-21	2022-10-05	20.47		480	270	1020	110	130	10	20		80	180	320	260	200	190	300	60	260	320
Aging	Male	WT	2022-10-06	08	6 months 5 days	2022-04-01	2022-10-06	34.21		510	410	1830	160	170	40	110	240		170	460	360	250	280	520	130	370	600
Aging	Male	WT	2022-10-06	09	6 months 5 days	2022-04-01	2022-10-06	27.28		500	350	1360	130	160	40	80	190		140	370	280	230	240	450	170	240	450
Aging	Male	WT	2022-10-06	10	6 months 5 days	2022-04-01	2022-10-06	30.77		500	390	1560	150	190	40	110	240		170	400	300	210	250	510	160	300	750
Aging	Male	WT	2022-10-06	11	6 months 5 days	2022-04-01	2022-10-06	32.54		480	410	1670	170	190	40	90	220		170	340	440	250	290	570	110	250	480
Aging	Female	WT	2022-10-07	13	6 months 6 days	2022-04-01	2022-10-07	24.22		480	270	1150	110	150	50	90		90	170	350	350	300	240	350	80	360	420
Aging	Female	WT	2022-10-07	14	6 months 6 days	2022-04-01	2022-10-07	20.59		450	230	1000	90	130	40	60		100	130	310	280	240	210	350	40	260	320
Aging	Female	WT	2022-10-07	15	6 months 6 days	2022-04-01	2022-10-07	24.23		460	300	1250	120	140	50	100		90	170	310	90	240	210	400	50	270	380
Aging	Female	WT	2022-10-07	16	6 months 6 days	2022-04-01	2022-10-07	21.41		450	1040	280	120	140	60	90		90	150	360	330	240	220	310	60	230	260
Aging	Male	WT	2022-10-09	18	11 months 29 days	2021-10-10	2022-10-09	35.21		490	550	2140	160	180	20	90	200		190	400	450	290	240	470	180	330	910
Aging	Male	WT	2022-10-09	19	11 months 29 days	2021-10-10	2022-10-09	37.97		460	450	1810	160	160	20	70	170		200	430	320	190	280	400	180	610	1410
Aging	Male	WT	2022-10-09	20	11 months 29 days	2021-10-10	2022-10-09	39.01		470	440	1880	160	180	20	80	190		170	310	310	170	260	500	150	680	1420
Aging	Male	WT	2022-10-09	21	11 months 29 days	2021-10-10	2022-10-09	32.88		450	380	1530	140	160	20	80	210		160	340	350	270	220	430	120	450	820
Aging	Female	WT	2022-10-10	23	12 months 0 days	2021-10-10	2022-10-10	24.29		580	300	1150	120	170	30	110		90	140	290	290	210	210	410	60	320	380
Aging	Female	WT	2022-10-10	24	12 months 0 days	2021-10-10	2022-10-10	25.14		480	370	1350	140	160	30	100		190	160	230	280	220	240	340	70	410	580
Aging	Female	WT	2022-10-10	25	12 months 0 days	2021-10-10	2022-10-10	25.43	dorsal hair loss	500	360	1260	130	170	30	110		260	160	250	260	210	230	360	90	380	460
Aging	Female	WT	2022-10-10	26	12 months 0 days	2021-10-10	2022-10-10	28.35	dorsal hair loss	470	300	1420	120	160	30	120		230	140	230	270	200	200	370	90	600	1050
Immunodeficient	Male	WT	2022-10-11	28	15 months 19 days	2021-06-22	2022-10-11	37.47	kidney had rough surface, two 2mL tubes used	550	390	1700	130	160	10	100	230		170	190	250	310	220	440	120	690	2100
Immunodeficient	Male	WT	2022-10-11	29	15 months 19 days	2021-06-22	2022-10-11	50.47	obese	500	430	2380	180	160	10	80	190		190	300	300	250	270	460	180	2440	3140
Immunodeficient	Female	WT	2022-10-11	30	15 months 19 days	2021-06-22	2022-10-11	33.98	dorsal hair loss	520	440	1170	150	210	30	120		190	190	340	310	270	240	400	160	1080	1380
Immunodeficient	Female	WT	2022-10-11	31	15 months 19 days	2021-06-22	2022-10-11	31.41		490	360	1350	120	150	30	90		160	190	200	220	160	250	330	100	1710	1580
Immunodeficient	Male	Rag -/-	2022-10-12	32	3 month 14 days	2022-06-28	2022-10-12	29.81	dorsal hair loss (due to attack)	480	380	1800	160	200	10	130	190		160	260	280	210	210	450	90	290	230
Immunodeficient	Male	Rag -/-	2022-10-12	33	3 month 14 days	2022-06-28	2022-10-12	29.44	mild hair loss	480	410	1780	170	190	10	80	210		180	290	310	180	240	490	80	270	300
Immunodeficient	Male	Rag -/-	2022-10-13	34	15 months 21 days	2021-06-22	2022-10-13	32.88	slightly yellowed lung	470	290	1730	160	310	10	40	190		170	320	310	270	240	500	100	430	1130
Immunodeficient	Male	Rag -/-	2022-10-13	35	15 months 21 days	2021-06-22	2022-10-13	37.21	white hair	490	480	2200	170	230	10	40	220		180	410	380	320	290	500	60	710	1760
Immunodeficient	Female	Rag -/-	2022-10-13	36	15 months 21 days	2021-06-22	2022-10-13	22.62	dorsal hair loss, slightly white/yellow lung	460	300	1140	110	290	10	20		80	150	360	310	240	280	340	60	280	430
Immunodeficient	Female	Rag -/-	2022-10-13	37	15 months 21 days	2021-06-22	2022-10-13	26.3	bloody/black olfactory bulb, slightly white/yellow lung	470	350	1340	140	320	20	20		120	180	430	330	310	290	360	90	450	1000
Immunodeficient	Male	Prkdc -/-	2022-10-14	38	15 months 22 days	2021-06-22	2022-10-14	31.15	mild hair loss	480	420	2010	150	200	10	20	120		170	230	320	170	230	440	100	430	650
Immunodeficient	Male	Prkdc -/-	2022-10-14	39	15 months 22 days	2021-06-22	2022-10-14	33.98	slightly white/yellow lung	460	440	2130	180	200	10	50	130		170	260	300	220	260	440	120	780	1220
Immunodeficient	Female	Prkdc -/-	2022-10-14	40	15 months 22 days	2021-06-22	2022-10-14	27	lung filled with blood	360	350	1730	150	200	20	50		80	170	370	390	260	280	350	90	550	760
Immunodeficient	Female	Prkdc -/-	2022-10-14	41	15 months 22 days	2021-06-22	2022-10-14	30.31		460	340	1640	130	220	10	40		170	150	310	320	200	270	340	110	920	1200
Immunodeficient	Male	WT	2022-10-26	42	3 month 14 days	2022-07-12	2022-10-26	30.37		460	390	1730	130	170	30	90	210		150	250	290	190	240	540	70	160	290
Immunodeficient	Male	WT	2022-10-26	43	3 month 14 days	2022-07-12	2022-10-26	30.66	bumpy skin on stomach	480	440	1850	160	180	20	110	210		120	340	360	290	210	540	70	180	280
Immunodeficient	Female	WT	2022-10-26	44	3 month 14 days	2022-07-12	2022-10-26	20.1	oddly shaped cecum	480	290	1050	110	170	50	70		80	130	180	120	150	180	370	50	300	320
Immunodeficient	Female	WT	2022-10-26	45	3 month 14 days	2022-07-12	2022-10-26	21.8		480	270	1150	100	190	60	90		130	150	250	240	190	190	370	70	220	240
Immunodeficient	Male	Prkdc -/-	2022-11-03	46	3 month 15 days	2022-07-19	2022-11-03	28.22		430	390	1720	140	170	10	30	140		100	200	270	170	180	550	30	190	230
Immunodeficient	Male	Prkdc -/-	2022-11-03	47	3 month 15 days	2022-07-19	2022-11-03	28.48		440	390	1430	150	180	10	30	180		120	290	250	150	210	530	50	230	300
Immunodeficient	Female	Prkdc -/-	2022-11-03	48	3 month 15 days	2022-07-19	2022-11-03	20.83		450	280	1000	120	150	10	20		60	80	220	150	80	170	340	20	240	210
Immunodeficient	Female	Prkdc -/-	2022-11-03	49	3 month 15 days	2022-07-19	2022-11-03	22.49		460	300	1290	140	190	10	30		80	130	240	220	190	210	400	40	200	140
Aging	Female	WT	2022-11-05	50	23 months 4 days	2020-12-01	2022-11-05	28.62	extreme hair loss	540	410	1580	120	190	10	130		220	200	400	390	470	300	350	60	320	420
Aging	Female	WT	2022-11-05	51	23 months 4 days	2020-12-01	2022-11-05	28.24	moderate hair loss, adipose tumor in mWAT, enlarged spleen, large thymus tumors, rough liver	560	500	1210	160	330	220	350		310	210	380	320	28-	290	350	90	320	420	120
Aging	Female	WT	2022-11-05	52	23 months 4 days	2020-12-01	2022-11-05	29.82	moderate hair loss	510	490	1780	190	310	60	170		180	230	340	360	460	320	380	120	580	770
Aging	Female	WT	2022-11-05	53	23 months 4 days	2020-12-01	2022-11-05	28.05	moderate hair loss, tumor in mWAT	550	500	1600	150	280	10	160		200	200	260	310	440	280	360	70	420	430	120
Aging	Female	WT	2022-11-05	54	23 months 4 days	2020-12-01	2022-11-05	27.68	bite scar, moderate hair loss, tumor in mWAT	510	490	1660	180	230	30	190		120	210	320	370	440	290	330	60	280	330	80
Aging	Male	WT	2023-03-15	59	3 month 19 days	2022-11-24	2023-03-15	24.68							60	60			140	320	290	220	160		70	310
Aging	Male	WT	2023-03-15	60	3 month 19 days	2022-11-24	2023-03-15	23.5							60	70			160	320	270	200	200		90	270
Aging	Male	WT	2023-03-15	61	3 month 19 days	2022-11-24	2023-03-15	24.01							60	80			130	340	270	170	180		50	280
Aging	Male	WT	2023-03-15	62	3 month 19 days	2022-11-24	2023-03-15	25.17							50	80			150	370	320	180	200		80	360
Aging	Male	WT	2023-03-15	63	3 month 19 days	2022-11-24	2023-03-15	21.5							40	70			120	310	260	170	170		50	240
Aging	Female	WT	2023-03-17	64	3 month 21 days	2022-11-24	2023-03-17	20.74							70	110			150	350	310	240	180		50	170
Aging	Female	WT	2023-03-17	65	3 month 21 days	2022-11-24	2023-03-17	20.97							70	70			140	340	310	220	170		40	190
Aging	Female	WT	2023-03-17	66	3 month 21 days	2022-11-24	2023-03-17	19.51							120	110			220	330	350	270	170		80	270
Aging	Female	WT	2023-03-17	67	3 month 21 days	2022-11-24	2023-03-17	19.31							80	100			140	280	290	210	210		40	180
Aging	Female	WT	2023-03-29	69	15 months 20 days	2021-12-10	2023-03-29	30.76	moderate hair loss						0.5	100			180	450	410	320	250		90	650
Aging	Female	WT	2023-03-29	70	15 months 20 days	2021-12-10	2023-03-29	29.74	moderate hair loss						20	100			220	500	520	340	250		70	660
Aging	Female	WT	2023-03-29	71	15 months 20 days	2021-12-10	2023-03-29	30.88	moderate hair loss						20	140			180	460	450	400	240		60	600
Aging	Female	WT	2023-03-29	72	15 months 20 days	2021-12-10	2023-03-29	29.98	moderate hair loss						20	100			220	500	510	320	260		80	620
Immunodeficient	Female	Prkdc -/-	2023-03-29	74	3 month 17 days	2022-12-13	2023-03-29	23.57					110
Immunodeficient	Female	Prkdc -/-	2023-03-29	75	3 month 17 days	2022-12-13	2023-03-29	20.51					90
Aging	Male	WT	2023-04-05	77	12 months 1 day	2022-04-05	2023-04-05	45.03	obese	420	430	1870	170	190	30	70	200		220	410	290	230	210	410	240	1660	1680
Aging	Male	WT	2023-04-05	78	12 months 1 day	2022-04-05	2023-04-05	43.25	obese	480	430	1810	160	170	20	80	180		170	410	380	280	220	460	170	2190	2300
Aging	Male	WT	2023-04-05	79	12 months 1 day	2022-04-05	2023-04-05	39.43	mildly obese	450	430	1670	160	210	50	90	180		160	350	320	210	210	410	140	1620	1820
Aging	Male	WT	2023-04-05	80	12 months 1 day	2022-04-05	2023-04-05	39.73	mildly obese	540	390	1640	120	140	20	60	190		150	350	390	280	260	380	100	2490	1750
Aging	Female	WT	2023-04-06	82	23 month 5 days	2021-05-01	2023-04-06	33.28	moderate hair loss				170		20	110			260	430	380	310	290		100	940
Aging	Female	WT	2023-04-06	83	23 month 5 days	2021-05-01	2023-04-06	26.91	moderate hair loss				170		20	130			220	450	400	330	330		90	370
Aging	Female	WT	2023-04-06	84	23 month 5 days	2021-05-01	2023-04-06	30.13	moderate hair loss				140		10	140			220	330	300	410	190		70	690
Aging	Female	WT	2023-04-06	85	23 month 5 days	2021-05-01	2023-04-06	33.28					170		10	180			310	540	450	340	330		80	760
Aging	Female	WT	2023-04-15	87	12 months 1 day	2022-04-15	2023-04-15	20.56	dorsal hair loss	480	300	1270	110	100	30	80		70	210	340	370	230	230	310	60	600	1010
Aging	Female	WT	2023-04-15	88	12 months 1 day	2022-04-15	2023-04-15	26.16	dorsal hair loss	490	340	1200	120	180	30	80		120	180	440	530	420	250	360	40	370	820
Aging	Female	WT	2023-04-15	89	12 months 1 day	2022-04-15	2023-04-15	33.04		460	310	1390	100	180	20	80		50	200	370	310	250	220	330	70	910	2020
Aging	Female	WT	2023-04-15	90	12 months 1 day	2022-04-15	2023-04-15	32.99	dorsal hair loss	480	310	1280	120	210	20	70		80	190	370	330	230	230	400	80	730	1540
Aging	Male	WT	2023-05-03	101	15 months 21 days	2022-01-11	2023-05-03	36.18	dorsal hair loss						20	60			190	500	450	330	220		170	980
Aging	Male	WT	2023-05-03	102	15 months 21 days	2022-01-11	2023-05-03	41.77							20	80			300	470	300	220	210		160	1300
Aging	Male	WT	2023-05-03	103	15 months 21 days	2022-01-11	2023-05-03	41.65							10	80			190	420	380	290	210		140	1520
Aging	Male	WT	2023-05-03	105	15 months 21 days	2022-01-11	2023-05-03	36.52	dorsal hair loss						10	70			210	400	400	240	240		130	870
Aging	Male	WT	2023-05-05	106	23 month 4 days	2021-06-01	2023-05-05	35.53							10	110			180	350	430	250	240		110	660
Aging	Male	WT	2023-05-05	107	23 month 4 days	2021-06-01	2023-05-05	38.71							10	70			240	530	460	270	280		150	700
Aging	Male	WT	2023-05-05	108	23 month 4 days	2021-06-01	2023-05-05	31.31	bite on back, mWAT tumor						30	90			160	360	380	290	200		110	340		970
Aging	Male	WT	2023-05-05	110	23 month 4 days	2021-06-01	2023-05-05	32.21							10	60			180	350	400	260	220		60	410
Aging	Male	WT	2023-05-06	112	6 months 5 days	2022-11-01	2023-05-06	36.61							20	80			190	490	320	160	260		140	570
Aging	Male	WT	2023-05-06	113	6 months 5 days	2022-11-01	2023-05-06	34.47							20	70			100	450	370	250	250		170	540
Aging	Male	WT	2023-05-06	114	6 months 5 days	2022-11-01	2023-05-06	30.71							20	80			150	360	310	210	210		60	410
Aging	Male	WT	2023-05-06	115	6 months 5 days	2022-11-01	2023-05-06	30.35							40	90			170	380	290	180	230		60	340
Aging	Female	WT	2023-05-07	117	6 months 6 days	2022-11-01	2023-05-07	22.78							30	70			170	350	300	230	160		50	310
Aging	Female	WT	2023-05-07	118	6 months 6 days	2022-11-01	2023-05-07	23.5							50	80			150	470	350	240	170		40	360
Aging	Female	WT	2023-05-07	119	6 months 6 days	2022-11-01	2023-05-07	25.64							50	70			150	420	380	270	190		30	310
Aging	Female	WT	2023-05-07	120	6 months 6 days	2022-11-01	2023-05-07	26.52							50	90			170	380	350	240	240		60	440
