## Supplementary material for "A Panoramic View of Cell Population Dynamics in Mammalian Aging": Table S2

Organ	main_cell_type	Cell_num	Gene.markers.supporting.annotation	median_mRNA_count	mean_mRNA_count	median_gene_count	mean_gene_count	lineage
Kidney	Adipocytes	970	"Plin1", "Adipoq",	1148	1382.232	577.5	651.968	Adipose
Kidney	Ascending thin limb of LOH cells	11759	"Epha7", "Cfap52",	908	1142.7564	478	538.0554	Epithelial
Kidney	Connecting tubule cells	62052	"Egfem1", "Slc2a9",	972	1361.6528	515	594.6125	Epithelial
Kidney	Descending thin limb of LOH cells	27408	"Cdh13", "Fst",	964	1200.7642	525	588.6563	Epithelial
Kidney	Distal convoluted tubule cells	280761	"Slc12a3", "Trpm6",	1117	1372.9443	573	634.7575	Epithelial
Kidney	Fibroblasts	118704	"Pdgfra","Col6a3",	847	1181.4422	419	500.644	Stromal
Kidney	Juxtaglomerular cells	9857	"Rgs5", "Dgkb",	769	1084.006	362	441.9973	Epithelial
Kidney	Lgr5 positive cells	6537	"Lgr5", "Sox17",	823	1075.5793	383	450.2171	Endothelial
Kidney	Lymphatic endothelial cells	1087	"Mmrn1", "Stab2",	814	999.5658	418	479.2355	Endothelial
Kidney	Lymphoid cells_B cells	13492	"Pax5", "Ms4a1",	715	965.8593	356	454.4366	Immune
Kidney	Lymphoid cells_Plasma cells	6699	"Jchain", "Igkc",	875	1186.3675	363	468.132	Immune
Kidney	Lymphoid cells_T cells	30910	"Itk", "Cd247",	694	932.5835	338	424.5094	Immune
Kidney	Macula densa cells	4737	"Nos1","Enox1",	1040	1459.1463	522	618.3164	Epithelial
Kidney	Megf11 positive cells	9069	"Megf11", "Nrip3",	874	1076.8958	469	531.2857	Epithelial
Kidney	Myeloid cells	36022	"Adgre1", "Lyz2",	701	937.699	353	431.6964	Immune
Kidney	Myeloid cells_Dendritic cells	9830	"Flt3", "Clec9a",	1057	1392.4116	523	617.3682	Immune
Kidney	Ncam1 positive cells	14249	"Ncam1", "Kcnmb2",	1021	1304.6137	516	594.1032	Stromal
Kidney	Podocytes	10708	"Nphs1", "Lingo2",	1153	1537.6356	448	523.2072	Epithelial
Kidney	Principal cells	39286	"Aqp2", "Dab1",	1298	1800.4618	666	759.3004	Epithelial
Kidney	Proximal tubule cells	2465275	"Lrp2", "Slc13a3",	1562	1874.4517	814	877.2758	Epithelial
Kidney	Thick ascending limb of LOH cells	306000	"Slc2a13", "Tmem207",	1015	1303.2813	524	588.4608	Epithelial
Kidney	Type A intercalated cells	46187	"Kit", "Aqp6",	1100	1316.1275	602	657.9821	Epithelial
Kidney	Type B intercalated cells	46731	"Slc26a4", "Hmx2",	1278	1572.8859	660	731.8135	Epithelial
Kidney	Urothelial cells	8171	"Upk1b", "Capn13",	1631	2240.4665	739	841.9054	Epithelial
Kidney	Vascular endothelial cells	200761	"Exoc3l2", "Ednrb"	603	766.618	303	353.2886	Endothelial
Lung	Adipocytes	5137	"Plin1", "Adipoq"	1652	2101.3574	773	868.5575	Adipose
Lung	Basal cells	2568	"Trp63","Lgr6"	1374.5	1720.9657	684.5	768.0086	Epithelial
Lung	Ciliated cells	17425	"Cdhr4", "Foxj1"	2369	3850.2056	909	1101.5649	Epithelial
Lung	Fibroblasts	107370	"Pdgfra", "Col1a1"	1095	1513.9243	457	560.963	Stromal
Lung	Lymphatic endothelial cells	6758	"Mmrn1","Btnl9"	932	1199.5386	420	490.4636	Endothelial
Lung	Lymphoid cells_B cells	225326	"Pax5", "Ms4a1"	857	1209.2405	399	506.5062	Immune
Lung	Lymphoid cells_Plasma cells	20320	"Jchain", "Igkc"	1239	1874.9863	504	650.6468	Immune
Lung	Lymphoid cells_T cells	203859	"Il7r", "Bcl11b"	921	1230.1286	420	508.4081	Immune
Lung	Mesothelial cells	10739	"Upk3b", "Muc16	1009	1364.1589	426	511.4161	Epithelial
Lung	Myeloid cells_Alveolar macrophages	218710	"Atp6v0d2","Ear2"	1567	1977.494	535	618.0086	Immune
Lung	Myeloid cells_Basophils	3126	"Cpa3", "Cyp11a1"	805.5	1068.2703	320	388.1958	Immune
Lung	Myeloid cells_Dendritic cells	45382	"Flt3", "Clec9a"	1454	1866.3654	638	732.7906	Immune
Lung	Myeloid cells_Interstitial macrophages	19380	C1qb, "C1qa"	1088	1489.4627	517	636.6562	Immune
Lung	Myeloid cells_Monocytes	128240	"Vcan", "Arhgef37"	1056	1356.6125	445	523.5008	Immune
Lung	Myeloid cells_Neutrophils	44606	"Nlrp12", "Clec4d"	733	966.7475	221	293.5586	Immune
Lung	Pulmonary neuroendocrine cells	2656	"Calca", "Scg5"	1477.5	1941.1653	628.5	715.8712	Epithelial
Lung	Secretory cells	197313	"Scgb3a2", "Cldn10"	1613	2128.3396	762	863.5889	Epithelial
Lung	Mural cells	61127	"Myh11, "Kcnk3"	1007	1835.1274	412	572.7192	Stromal
Lung	Type I alveolar epithelial cells	156983	"Ager, "Spock2"	1405	1872.0087	582	679.222	Epithelial
Lung	Type II alveolar epithelial cells	627549	"Cxcl15", "Lamp3"	1164	1449.3395	561	630.8714	Epithelial
Lung	Vascular endothelial cells_Aerocytes	95824	"Ednrb","Dpysl5"	1101	1451.854	465	553.1854	Endothelial
Lung	Vascular endothelial cells_General capillary cells	344538	"Tek","Kit"	947	1199.6928	428	492.4432	Endothelial
Heart	Adipocytes	11257	"Apol6", "Nnat"	1755	2084.762	758	816.2191	Adipose
Heart	Alox15 positive cells	256	"Alox15", "Ofcc1"	2542	3041.9648	852.5	914.1719	Immune
Heart	Atrial cardiomyocytes	33768	"Myl7", "Myl4"	2981	4168.3646	946	1061.5022	Muscle
Heart	Brown adipocytes	7347	"Ucp1", "Cidea"	1874	2204.1006	824	876.9102	Adipose
Heart	Circulating hepatoblasts	10781	"Ces1c", "Cyp2b9"	4484	5851.8005	1654	1745.7417	Epithelial
Heart	Colec10 positive cells	662	"Colec10", "Adamts13"	1473	1725.4471	622.5	660.0317	Stromal
Heart	Endocardial endothelial cells	168871	"Vwf", "Cemip2"	1098	1391.9533	419	480.1111	Endothelial
Heart	Fibroblasts	374218	"Hmcn2", "Smoc2"	1168	1476.9138	426	482.5833	Stromal
Heart	Fut9 positive cells	377	"Fut9", "Acsm2"	2869	7149.1273	1160	1665.7003	Neural
Heart	Lymphatic endothelial cells	35964	"Mmrn1", "Flt4"	1043	1304.8478	405	461.0469	Endothelial
Heart	Lymphoid cells_B cells	28822	"Pax5", "Ms4a1"	934	1148.1019	337	377.3952	Immune
Heart	Lymphoid cells_T cells	39374	"Itk", "Skap1"	990	1219.0093	383	431.5935	Immune
Heart	Mesothelial cells	17840	"Upk3b", "Muc16"	1305	1700.9966	436	513.415	Epithelial
Heart	Myeloid cells	221527	"Mrc1", "Cd163"	1110	1372.0639	430	489.2396	Immune
Heart	Myeloid cells_Mast cells	380	"Hdc", "Mrgprx2"	700.5	841.3263	397	438.6395	Immune
Heart	Neural cells	15321	"Csmd1", "Gfra3"	1275	1831.4793	426	511.9649	Neural
Heart	Mural cells	182298	"Myh11", "Kcnab1"	1101	1518.1721	408	474.0791	Stromal
Heart	Vascular endothelial cells	919748	"Ly6c1", "Nxpe4"	1054	1674.3944	346	421.8491	Endothelial
Heart	Ventricular cardiomyocytes	336686	"Myh7b", "Hs3st5"	2653	3349.8692	909	1001.1011	Muscle
Liver	Adipocytes	766	"Plin1", "Adipoq"	797	945.3512	447	489.8734	Adipose
Liver	Cacna1b positive cells	3339	"Cacna1b", "Scn8a"	2038	2570.5448	1017	1108.9886	Epithelial
Liver	Cholangiocytes	11670	"Kcnma1", "Ctnnd2"	581	884.9938	315	416.95	Epithelial
Liver	Hepatic stellate cells	60347	"Reln", "Lrat"	535	877.0772	293	380.0728	Stromal
Liver	Hepatocytes	1476502	"Cps1", "Cyp7b1"	1104	1519.6452	625	730.5414	Epithelial
Liver	Lymphoid cells_B cells	39242	"Pax5", "Ms4a1"	499	879.184	248	376.4702	Immune
Liver	Lymphoid cells_T cells	34550	"Itk", "Camk4"	470	790.374	236	351.3253	Immune
Liver	Mesothelial cells	3036	"Upk3b", "Muc16"	572	944.5333	301	427.9173	Epithelial
Liver	Myeloid cells	135576	"Fgr", "Csf1r"	560	747.8158	319	379.5898	Immune
Liver	Vascular endothelial cells	137367	"Flt1", "Flt4"	509	729.9804	277	339.7146	Endothelial
Muscle	Adipocytes	29714	"Plin1", "Adipoq",	1559	2069.4207	626.5	729.146	Adipose
Muscle	Asic2 positive cells	2285	"Asic2","Tenm2",	961	1323.9212	337	410.9177	Stromal
Muscle	Circulating hepatoblasts	1207	"Ces1c", "Alb",	1921	3337.4896	787	1029.821	Epithelial
Muscle	Erythroblasts	1470	"Ermap","Gypa",	1316	2076.2075	369	575.9565	Immune
Muscle	Fibro–adipogenic progenitors	83177	"Pdgfra","Cd34",	896	1174.7283	315	375.5018	Stromal
Muscle	Lymphatic endothelial cells	4896	"Mmrn1","Lyve1",	734	971.2857	274	325.2894	Endothelial
Muscle	Lymphoid cells	6992	"Pax5","Ikzf3",	980	1463.1799	351	445.2627	Immune
Muscle	Mirg positive cells	289	"Mirg","Rian",	1672	2146.9308	522	591.2457	Muscle
Muscle	Muscle satellite cells	10504	"Pax7","Fgfr4",	785	1018.6545	289	335.4087	Muscle
Muscle	Myelinating Schwann cells	8112	"Mpz","Ankfn1",	823	1179.7456	271	347.5602	Neural
Muscle	Myeloid cells	30431	"Mrc1","Lyz2",	863	1183.5756	302	381.1848	Immune
Muscle	Myeloid cells_Mast cells	1043	"Hdc","Mrgprx2",	637	779.024	290	327.9866	Immune
Muscle	Myotendinous junction myonuclei	8441	"Tigd4","Col22a1",	1761	2305.6106	548	620.9515	Muscle
Muscle	Neuromuscular junction myonuclei	1563	"Gdnf","Nog",	1801	2609.0806	556	665.0877	Muscle
Muscle	Non-myelinating Schwann cells	2388	"Kcna6","Kcnh8",	960	1357.4979	316	396.3727	Neural
Muscle	Osteoblasts	6	"Satb2","Tnc",	835.5	1263	252.5	418	Stromal
Muscle	Mural cells	54405	"Stac", "Kcnj8",	949	1352.1044	342	421.5425	Stromal
Muscle	Tenocytes	8163	"Thbs4","Tnmd",	795	1136.0359	270	332.0641	Stromal
Muscle	Type I myonuclei	6916	"Myh7","Tnnt1",	1609	2426.5081	512	628.4693	Muscle
Muscle	Type II myonuclei	317825	"Myh1","Myh2",	1372	1871.6138	449	529.0497	Muscle
Muscle	Vascular endothelial cells	116583	"Mcf2l","Flt1"	805	1092.7068	289	342.635	Endothelial
Stomach	Adipocytes	4339	"Plin1", "Adipoq",	903	1487.787	372	460.605	Adipose
Stomach	Chief cells	225147	"Furin","Pla2g1b",	799	1314.809	304	343.2314	Epithelial
Stomach	Enteric glia	6058	"Cdh19", "Cadm2",	772	1382.938	248	323.1058	Neural
Stomach	Enteric neurons	1837	"Lrrtm4", "Nrg3",	2836	5241.579	876	1151.1535	Neural
Stomach	Enteroendocrine cells	44919	"Corin", "Chga",	1018	1629.603	389	465.983	Epithelial
Stomach	Fibroblasts	101996	"Pdgfra", "Chsy3",	783	1110.517	222	264.1448	Stromal
Stomach	Gastric epithelial cells	88435	"Fat2", "Dsg3",	1081	1552.321	456	556.3905	Epithelial
Stomach	Gastric mucous cells	286164	"Muc6", "Galnt7",	1094	1860.491	338	412.8214	Epithelial
Stomach	Interstitial cells of Cajal	3563	"Col25a1", "Hs3st4",	733	1112.202	286	341.2094	Muscle
Stomach	Lymphatic endothelial cells	7115	"Mmrn1", "Lyve1",	753	1077.951	214	259.3494	Endothelial
Stomach	Lymphoid cells	24495	"Itk", "Skap1",	763	1078.379	214	256.4937	Immune
Stomach	Mesothelial cells	4299	"Upk3b", "Muc16",	880	1312.004	235	290.0381	Epithelial
Stomach	Myeloid cells	40608	"Cd74", "Wdfy4",	776	1070.402	238	281.5511	Immune
Stomach	Parietal cells	72650	"Mfsd4a", "Atp4a",	1867	4042.168	488	619.4572	Epithelial
Stomach	Sis positive cells	4468	"Sis", "Mgam",	889.5	1184.477	366	409.4942	Epithelial
Stomach	Skeletal muscle cells	3540	"Myh1", "Myh8",	1128	2624.194	304	418.7489	Muscle
Stomach	Mural cells	54160	"Actg2", "Acta2",	766	1627.431	241	336.5741	Stromal
Stomach	Tuft cells	1425	"Rgs13", "Gnat3",	1737	3455.563	372	549.0077	Epithelial
Stomach	Vascular endothelial cells	47933	"Pecam1", "Flt1"	741	1127.112	217	262.4902	Endothelial
Brown adipose tissue	Adipoce stem and progenitor cells	50093	"Pdgfra", "Adgrd1",	933	1230.556	355	422.6303	Adipose
Brown adipose tissue	Adipocytes	61301	"Slc7a10", "Nnat",	1399	1733.281	658	738.3993	Adipose
Brown adipose tissue	Brown adipocytes	708450	"Ucp1", "Slc4a4",	1454	1774.888	665	729.0835	Adipose
Brown adipose tissue	Circulating hepatoblasts	67	"Alb", "Cyp2b9",	2323	2961.537	974	1185.9104	Epithelial
Brown adipose tissue	Fcgbp positive cells	557	"Fcgbp", "Itprid1",	1330	2110.614	590	779.6338	Adipose
Brown adipose tissue	Lymphoid cells_B cells	9413	"Pax5", "Ms4a1",	784	1145.997	334	445.8613	Immune
Brown adipose tissue	Lymphoid cells_T cells	11335	"Itk", "Cd247",	747	1000.992	329	400.6121	Immune
Brown adipose tissue	Myeloid cells	31685	"Mrc1", "Mctp1",	867	1154.372	351	425.8504	Immune
Brown adipose tissue	Neural cells	7057	"Mpz", "Gfra3",	936	1308.849	323	403.909	Neural
Brown adipose tissue	Skeletal muscle cells	8337	"Myh1", "Mylk4",	1010	1622.566	414	509.1175	Muscle
Brown adipose tissue	Mural cells	66449	"Trpc3", "Abcc9",	1033	1407.892	412	486.5435	Stromal
Brown adipose tissue	Vascular endothelial cells	466623	"Mcf2l", "Flt1"	849	1113.995	317	370.7514	Endothelial
inguinal adipose tissue	Adipoce stem and progenitor cells	94483	"Pdgfra", "Adgrd1",	695	953.7482	280	344.1094	Adipose
inguinal adipose tissue	Adipocytes	234868	"Plin1", "Adipoq",	923	1222.6265	450	536.2874	Adipose
inguinal adipose tissue	Lymphatic endothelial cells	1605	"Mmrn1", "Lyve1",	714	1003.5402	342	432.1022	Endothelial
inguinal adipose tissue	Lymphoid cells_B cells	154011	"Pax5", "Ms4a1",	485	640.594	259	318.173	Immune
inguinal adipose tissue	Lymphoid cells_Plasma cells	4180	"Jchain", "Igkc",	651	888.3476	295	362.7474	Immune
inguinal adipose tissue	Lymphoid cells_T cells	142589	"Itk", "Cd247",	572	746.0514	290	352.0358	Immune
inguinal adipose tissue	Myeloid cells	82119	"Fgr", "Mctp1",	665	899.5252	302	379.9088	Immune
inguinal adipose tissue	Myeloid cells_Dendritic cells	14114	"Flt3","Ccr7",	786	1056.6438	333	407.0806	Immune
inguinal adipose tissue	Neural cells	7059	"Ntng1", "Itprid1",	742	1111.6522	315	432.7386	Neural
inguinal adipose tissue	Skeletal muscle cells	1754	"Myh1", "Mylk4",	712.5	1016.9082	275	355.9635	Muscle
inguinal adipose tissue	Mural cells	28428	"Lin7a", "Abcc9",	594	818.9597	242	299.9369	Stromal
inguinal adipose tissue	Vascular endothelial cells	95908	"Mcf2l", "Flt1"	567	736.9465	221	263.671	Endothelial
Perigonadal adipose tissue	Adipoce stem and progenitor cells	112515	"Pdgfra", "Gfpt2",	913	1352.5551	353	459.4295	Adipose
Perigonadal adipose tissue	Adipocytes	309666	"Ghr", "Nrg4",	1493	2286.3304	666	837.4878	Adipose
Perigonadal adipose tissue	Epididymal cells	7920	"Ces5a", "Abcb5",	3335	4958.9497	1411	1609.9452	Epithelial
Perigonadal adipose tissue	Erythroblasts	576	"Rhag", "Gypa",	1899	3066.8351	700	990.4219	Immune
Perigonadal adipose tissue	Lymphoid cells_B cells	43173	"Pax5", "Ms4a1",	830	1076.7023	411	486.386	Immune
Perigonadal adipose tissue	Lymphoid cells_Plasma cells	8797	"Jchain", "Igkc",	842	1150.3566	359	439.5037	Immune
Perigonadal adipose tissue	Lymphoid cells_T cells	52066	"Itk", "Cd247",	709	923.6909	337	410.2714	Immune
Perigonadal adipose tissue	Mesothelial cells	9436	"Upk3b", "Muc16",	831	1351.519	288	411.026	Epithelial
Perigonadal adipose tissue	Myeloid cells	131797	"Mrc1", "Mctp1",	855	1191.1764	370	469.2199	Immune
Perigonadal adipose tissue	Myeloid cells_Dendritic cells	8280	"Flt3", "Clec9a",	970	1336.8783	441	548.1888	Immune
Perigonadal adipose tissue	Neural cells	683	"Mpz", "Gfra3",	822	1192.6105	272	354.4978	Neural
Perigonadal adipose tissue	Rdh16 positive cells	13039	"Rdh16", "Dcdc2a",	1341	2030.2515	650	798.6114	Epithelial
Perigonadal adipose tissue	Skeletal muscle cells	16501	"Scd1", "Ttn",	993	1598.2059	172	279.0384	Muscle
Perigonadal adipose tissue	Mural cells	57749	"Trpc3", "Abcc9",	986	2292.02	376	600.27	Stromal
Perigonadal adipose tissue	Vascular endothelial cells	166654	"Mcf2l", "Flt1"	767	1146.1067	294	382.5208	Endothelial
Ileum	Adipocytes	2017	"Plin1", "Adipoq",	1579	2131.6366	767	874.6529	Adipose
Ileum	Enteric glia	2579	"Cdh19", "Kcna1",	957	1455.9248	403	508.2125	Neural
Ileum	Enteric neurons	1704	"Lrrtm4", "Nrg3",	5078.5	8509.7928	1742.5	2052.3903	Neural
Ileum	Enteroendocrine cells	7259	"Adgrg4", "Chga",	1370	3253.3394	604	879.2992	Epithelial
Ileum	Fibroblasts	76215	"Flt1", "Pdgfrb",	968	2175.859	405	591.3165	Stromal
Ileum	Goblet cells	50540	"Tff3", "Capn9",	1781	3015.4018	639	810.1034	Epithelial
Ileum	Intestinal epithelial cells	393176	"Clca4a", "Grin2a",	1461	3107.7315	616	801.2846	Epithelial
Ileum	Lymphatic endothelial cells	11842	"Mmrn1", "Lyve1",	724	1029.0953	333	397.5459	Endothelial
Ileum	Lymphoid cells_Cycling B cells	52379	"Mbd4", "Top2a",	1137	1618.5582	611	749.9712	Immune
Ileum	Lymphoid cells_Plasma cells	43404	"Jchain", "Igkc",	928	1269.3615	321	383.3897	Immune
Ileum	Lymphoid cells_Resting B cells	189489	"Ighd", "Ighm",	620	855.4278	299	364.6771	Immune
Ileum	Lymphoid cells_T cells	134428	"Itk", "Cd247",	678	912.2924	333	394.0291	Immune
Ileum	Mesothelial cells	1891	"Upk3b", "Muc16",	971	1379.2718	419	525.6922	Epithelial
Ileum	Mfge8 positive cells	6031	"Mfge8", "Plppr1",	997	1454.8274	463	586.5424	Stromal
Ileum	Myeloid cells	52092	"Ms4a7", "Csf1r",	890	1152.5044	485	566.8936	Immune
Ileum	Myeloid cells_Dendritic cells	11153	"Flt3", "Zbtb46",	1248	1649.6323	612	705.4601	Immune
Ileum	Myeloid cells_Mast cells	607	"Ms4a2", "Mcpt2",	738	997.4646	372	459.7249	Immune
Ileum	Ngf positive cells	2570	"Ngf", "Adra1a",	907.5	1352.5307	403	490.3988	Stromal
Ileum	Paneth cells	104912	"Pla2g2a", "Defa17",	1050	1337.8121	552	629.9907	Epithelial
Ileum	Mural cells	14754	"Myh11", "Actg2",	1264	2645.3629	498	733.3207	Stromal
Ileum	Tuft cells	5282	"Itprid1", "Gnat3"	1871	5814.528	747	1155.8287	Epithelial
Colon	Adipocytes	3278	"Plin1", "Adipoq",	987.5	1428.0229	530	633.925	Adipose
Colon	Colonic epithelial cells	579887	"Car4", "Cyp2c55",	1075	1964.8589	465	619.1909	Epithelial
Colon	Enteric glia	9185	"Cdh19", "Kcna1",	841	1319.6896	338	439.3767	Neural
Colon	Enteric neurons	5521	"Lrrtm4", "Nrg3",	3461	5635.5573	1408	1658.5358	Neural
Colon	Enteroendocrine cells	23961	"Chga", "Chgb",	922	2380.411	417	684.4906	Epithelial
Colon	Fibroblasts	154848	"Flt1", "Pdgfrb",	842	2825.0396	305	579.9989	Stromal
Colon	Goblet cells	266703	"Ern2", "Agr2",	1075	1762.9115	497	629.1126	Epithelial
Colon	Lymphatic endothelial cells	15343	"Mmrn1", "Lyve1",	614	921.4962	236	299.3639	Endothelial
Colon	Lymphoid cells_B cells	63845	"Pax5", "Ms4a1",	539	774.2365	227	283.0722	Immune
Colon	Lymphoid cells_Plasma cells	30742	"Jchain", "Igkc",	750	1015.6584	233	280.3638	Immune
Colon	Lymphoid cells_T cells	46239	"Itk", "Cd247",	523	722.8837	227	275.0674	Immune
Colon	Mesothelial cells	2501	"Upk3b", "Muc16",	729	1048.1236	298	370.4042	Epithelial
Colon	Mfge8 positive cells	2220	"Mfge8", "Plppr1",	674.5	1010.2063	281	361.0045	Stromal
Colon	Myeloid cells	45190	"Fgr", "Csf1r",	641	938.6806	295	370.1061	Immune
Colon	Myeloid cells_Dendritic cells	1460	"Flt3", "Il12b",	817.5	1159.5699	410	483.3137	Immune
Colon	Ngf positive cells	4382	"Ngf", "Adra1a",	703	924.6474	304	354.5436	Stromal
Colon	Sis positive cells	2229	"Sis", "Apoa1",	1245	2595.3652	504	676.6236	Epithelial
Colon	Mural cells	35513	"Myh11", "Actg2",	884	1557.9013	347	483.2286	Stromal
Colon	Tuft cells	7193	"Sh2d6", "Pou2f3"	1891	6223.2762	700	1282.7733	Epithelial
Jejunum	Adipocytes	1706	"Plin1", "Adipoq",	729.5	1034.2304	400	496.1108	Adipose
Jejunum	Enteric glia	2085	"Cdh19", "Kcna1",	676	1068.2149	267	343.518	Neural
Jejunum	Enteric neurons	1604	"Lrrtm4", "Nrg3",	2310	4603.366	913.5	1270.1596	Neural
Jejunum	Enteroendocrine cells	10109	"Adgrg4", "Chga",	904	2640.1974	394	665.0999	Epithelial
Jejunum	Fibroblasts	89810	"Flt1", "Pdgfrb",	718	1653.5072	281	433.6525	Stromal
Jejunum	Goblet cells	59390	"Tff3", "Capn9",	1301	6238.8829	459	901.6029	Epithelial
Jejunum	Intestinal epithelial cells	693968	"Clca4a", "Grin2a",	928	1611.4808	399	531.3256	Epithelial
Jejunum	Lymphatic endothelial cells	10611	"Mmrn1", "Lyve1",	542	740.6994	236	283.1384	Endothelial
Jejunum	Lymphoid cells_B cells	96036	"Pax5", "Ms4a1",	548	745.9282	270	339.7371	Immune
Jejunum	Lymphoid cells_Plasma cells	49163	"Jchain", "Igkc",	698	964.4316	247	286.118	Immune
Jejunum	Lymphoid cells_T cells	148970	"Itk", "Cd247",	533	672.1196	266	305.8538	Immune
Jejunum	Mesothelial cells	3811	"Upk3b", "Muc16",	662	951.2955	296	359.4311	Epithelial
Jejunum	Mfge8 positive cells	2156	"Mfge8", "Plppr1",	695.5	1008.5315	331	413.5366	Stromal
Jejunum	Myeloid cells	73648	"Msr1", "Csf1r",	617	764.0282	356	410.6616	Immune
Jejunum	Myeloid cells_Dendritic cells	19129	"Flt3", "Clec9a",	759	1022.7183	373	461.0013	Immune
Jejunum	Myeloid cells_Mast cells	633	"Ms4a2", "Mcpt2",	613	773.9431	324	393.4692	Immune
Jejunum	Ngf positive cells	1949	"Ngf", "Adra1a",	622	855.9872	277	330.1832	Stromal
Jejunum	Paneth cells	98349	"Pla2g2a", "Defa17",	688	911.112	362	427.1505	Epithelial
Jejunum	Pde4c positive cells	1258	"Pde4c", "Gpr20",	750.5	1095.9849	324	414.1375	Stromal
Jejunum	Mural cells	12317	"Myh11", "Actg2",	926	2239.229	337	551.3056	Stromal
Jejunum	Tuft cells	5530	"Itprid1", "Gnat3"	1616	7412.7373	668	1213.236	Epithelial
Duodenum	Adipocytes	624	"Plin1", "Adipoq",	567	716.0369	292	339.7532	Adipose
Duodenum	Enteric glia	1335	"Cdh19", "Kcna1",	676	1015.7206	222	280.8225	Neural
Duodenum	Enteric neurons	1231	"Lrrtm4", "Nrg3",	1690	3074.8213	637	892.2388	Neural
Duodenum	Enteroendocrine cells	11106	"Adgrg4", "Chga",	781.5	1971.8497	286	483.0866	Epithelial
Duodenum	Fibroblasts	68315	"Flt1", "Pdgfrb",	685	1280.02	219	315.1902	Stromal
Duodenum	Intestinal epithelial cells	507426	"Clca4a", "Grin2a",	734	1466.0844	288	417.5315	Epithelial
Duodenum	Lymphatic endothelial cells	4268	"Mmrn1", "Lyve1",	484	633.657	186	223.6692	Endothelial
Duodenum	Lymphoid cells_B cells	36971	"Pax5", "Ms4a1",	490	656.4989	215	276.2961	Immune
Duodenum	Lymphoid cells_Plasma cells	35264	"Jchain", "Igkc",	566	777.9157	205	261.5514	Immune
Duodenum	Lymphoid cells_T cells	93481	"Itk", "Cd247",	478	629.0855	214	262.5607	Immune
Duodenum	Mesothelial cells	1070	"Upk3b", "Muc16",	564.5	763.8598	200	246.8757	Epithelial
Duodenum	Mfge8 positive cells	1276	"Mfge8", "Plppr1",	556	758.174	229	291.1356	Stromal
Duodenum	Muc2-producing goblet cells	37793	"Muc2", "Tff3",	990	2009.6394	293	460.7392	Epithelial
Duodenum	Muc5ac-producing goblet cells	2925	"Muc5ac", "Tff1",	1006	1742.1682	384	532.2438	Epithelial
Duodenum	Muc6-producing goblet cells	6955	"Muc6", "Gkn3",	934	1858.8676	301	429.2489	Epithelial
Duodenum	Myeloid cells	46299	"Ms4a7", "Csf1r",	524	679.486	271	333.7922	Immune
Duodenum	Myeloid cells_Dendritic cells	17951	"Flt3", "Zbtb46",	611	824.8135	278	357.3547	Immune
Duodenum	Myeloid cells_Mast cells	245	"Ms4a2", "Mcpt2",	546	639.3265	299	333.8612	Immune
Duodenum	Ngf positive cells	811	"Ngf", "Adra1a",	537	699.9519	220	258.8002	Stromal
Duodenum	Pancreatic acinar cells	1136	"Cpa1", "Amy2b",	716.5	1063.6206	235.5	328.4102	Epithelial
Duodenum	Paneth cells	17373	"Lgr5", "Defa17",	563	1002.1059	242	322.2739	Epithelial
Duodenum	Mural cells	10650	"Myh11", "Actg2",	694	1148.6483	226	318.0471	Stromal
Duodenum	Tuft cells	5531	"Sh2d6", "Pou2f3"	1112	4134.8416	397	781.3012	Epithelial
